# Large transgene arrays cause aberrant transcription and synthetic molting defects with *myrf-1* mutation

**DOI:** 10.64898/2026.04.30.721998

**Authors:** Iskra Katic, Panagiotis Papasaikas, Dimos Gaidatzis, Helge Großhans

## Abstract

Multicopy transgene arrays remain widely used in *C. elegans* research. It is usually assumed that they behave neutrally, not impacting the phenotype under investigation. Here, we reveal that a previously reported heterochronic extra-molt phenotype associated with *myrf-1(mg412)* depends on the presence of the integrated molting reporter *mgIs49*. Nanopore long-read sequencing shows that *mgIs49* is a massive 8.8-Mb insertion - around 50% of the size of its host chromosome - which disrupts the *prmt-9* gene. Both *mgIs49* and another array, *maIs105*, cause dysregulation of the transcriptome and accumulation of reads mapping to the promoter sequences used as components of the array. We identify additional arrays exceeding 4 Mb and show that variable molting defects occur across different transgenic lines when combined with *myrf-1(mg412)*, implicating array size or composition in the synthetic phenotype. Our results underscore the necessity of replacing multicopy reporters in developmental studies with single-copy insertions or endogenous tagging whenever possible.
