## Supplementary material for "Large transgene arrays cause aberrant transcription and synthetic molting defects with *myrf-1* mutation": Strain Table

### Sheet: Strains
Strain	Genotype	Comment
N2
IFM363	myrf-1(mg412) II; mgIs49[mlt-10p::gfp::pest; ttx-3::gfp] IV; xeSi311 [eft-3p::luciferase::gfp::unc-54 3'UTR, unc-119(+)] V
IFM364	mgIs49[mlt-10p::gfp::pest; ttx-3::gfp] IV; xeSi311 [eft-3p::luc::gfp::unc-54 3'UTR, unc-119(+)] V
IFM368	myrf-1(bch71 [WT revertant of mg412]) II; mgIs49[mlt-10p::gfp::pest; ttx-3::gfp] IV; xeSi311 [eft-3p::luciferase::gfp::unc-54 3'UTR, unc-119(+)] V
IFM369	myrf-1(bch72 [WT revertant of mg412]) II; mgIs49[mlt-10p::gfp::pest; ttx-3::gfp] IV; xeSi311 [eft-3p::luciferase::gfp::unc-54 3'UTR, unc-119(+)] V
IFM370	myrf-1(bch73 [WT revertant of mg412]) II; mgIs49[mlt-10p::gfp::pest; ttx-3::gfp]IV; xeSi311[eft-3p::luciferase::gfp::unc-54 3'UTR, unc-119(+)]V
GR1395	mgIs49[mlt-10p::gfp::pest; ttx-3::gfp]
VT1367 (HW3826)	maIs105[col-19::gfp]
GR1400 (HW2339)	myrf-1(mg412); mgIs49[mlt-10p::gfp::pest; ttx-3::gfp]
HW2339	myrf-1(mg412)
IFM380	myrf-1(bch65 [T364A]); mgIs49[mlt-10p::gfp::pest; ttx-3::gfp] IV
IFM412	bchSi134 [mlt-10p::pest::gfp::h2b]	Control for IFM411, segregant from the same cross
IFM411	myrf-1(mg412); bchSi134[mlt-10p::pest::gfp::h2b]
IFM410	bchSi134[mlt-10p::pest::gfp::h2b]	Control for IFM409, segregant from the same cross
IFM409	myrf-1(bch65); bchSi134[mlt-10p::pest::gfp::h2b]
IFM408	bchSi135[mlt-10p::pest::gfp::h2b]	Control for IFM407, segregant from the same cross
IFM407	myrf-1(mg412); bchSi135[mlt-10p::pest::gfp::h2b]
IFM406	bchSi135[mlt-10p::pest::gfp::h2b]	Control for IFM405, segregant from the same cross
IFM405	myrf-1(bch65); bchSi135[mlt-10p::pest::gfp::h2b]
IFM358	myrf-1(bch65); xeSi311[Peft-3::luciferase::gfp::unc-54 3'UTR, unc-119(+)] V
IFM359	xeSi311[Peft-3::luciferase::gfp::unc-54 3'UTR, unc-119(+)] V	Control for IFM358, segregant from the same cross
IFM424	myrf-1(bch65 [T364A]); prmt-9(bch79); xeSi311[eft-3p::luciferase::gfp::unc-54 3'UTR, unc-119(+)] V
IFM425	myrf-1(bch65 [T364A]); prmt-9(bch80); xeSi311[eft-3p::luciferase::gfp::unc-54 3'UTR, unc-119(+)] V
IFM426	myrf-1(bch65 [T364A]); prmt-9(bch81); xeSi311[eft-3p::luciferase::gfp::unc-54 3'UTR, unc-119(+)] V
IFM451	bchEx30[mlt-10p::pest::gfp::h2b, unc-119(+); unc-122p::gfp]	Control for IFM452, segregant from the same cross
IFM452	myrf-1(bch65 [T364A]); bchEx30[mlt-10p::pest::gfp::h2b, unc-119(+); unc-122p::gfp]
IFM453	bchEx31[mlt-10p::pest::gfp::h2b, unc-119(+); unc-122p::gfp]	Control for IFM454, segregant from the same cross
IFM454	myrf-1(bch65 [T364A]); bchEx31[mlt-10p::pest::gfp::h2b, unc-119(+); unc-122p::gfp]
IFM455	bchEx32[mlt-10p::pest::gfp::h2b, unc-119(+); unc-122p::gfp]	Control for IFM456, segregant from the same cross
IFM456	myrf-1(bch65 [T364A]); bchEx32[mlt-10p::pest::gfp::h2b, unc-119(+); unc-122p::gfp]
IFM443	feIs5[sur-5p::luciferase::gfp + rol-6(su1006)] X	Control for IFM444, segregant from the same cross
IFM444	myrf-1(bch65 [T364A]); feIs5[sur-5p::luciferase::gfp + rol-6(su1006)] X
IFM461	maIs105[col-19::gfp] V	Control for IFM462, segregant from the same cross
IFM462	myrf-1(bch65 [T364A]); maIs105[col-19::gfp] V
HW143	wIs79[ajm-1::gfp, scm::gfp]
SX346	unc-119(e2598) III; lin-15(n765) X; mjIs15[ajm-1::mCherry]; wIs51[scm::gfp, unc-119(+)]
VT3855	lin-46(ma467) maIs105[col-19::GFP] V
MRS387	sevIs1[Psur-5::luc+::gfp] X
PE254	feIs4[sur-5p::luciferase::GFP + rol-6(su1006)] V.
PE255	feIs5[sur-5p::luciferase::GFP + rol-6(su1006)] X
OP768	unc-119(tm4063) III; wgIs768[lin-14::TY1::EGFP::3xFLAG + unc-119(+)]
HW2085	lin-29(xe37); xeSi301[Peft-3::luciferase::gfp::unc-54 3'UTR, unc-119(+)] III
CB4856	Hawaiian wild isolate

### Sheet: Alleles
allele created by CRISPR/Cas9 genome editing	crRNA	HR template
myrf-1(bch65)	mg412 5'-GTCTCAGAGAAATGGAGACG-3'	oIK1671 5'-CTCCTGTGCTCTTTGAAATTCAAGAACGAAGAATGGCAAAAGTTTGTGTACCACGCCTTCACTTCTCTGAGACCACCCTTAACAACCAAAGAAAACA-3'
myrf-1(bch71), myrf-1(bch72), myrf-1(bch73)	mg412 reversion 5'-TGAAATTCAAGAACGAAGAA-3'	oIK1730 5'-CATACTCCTGTGCTCTTTGAAATTCAAGAACGAAGAATGACAAAAGTTTGTGTACCACGTCTCCATTTCTCTGAG-3'
prmt-9(bch79), prmt-9(bch80), prmt-9(bch81)	prmt-9 #1 5'-TAGCAGTATTGCCAATTTGA-3'; prmt-9 #2 5'-GTGGTATTCGATTTGCATCT-3'	oIK1791 5'-tttctggttcagtagccATGCATTCGGTCGATTTTAGCAGTATTGCCAATTCTCGGTGAAATGCTCATCTCGCTCAAAGATCTTCCATAAattgtcgaat-3'
